# A nanoparticle priming agent reduces cellular uptake of cell-free DNA and enhances the sensitivity of liquid biopsies

**DOI:** 10.1101/2023.01.13.524003

**Authors:** Carmen Martin-Alonso, Shervin Tabrizi, Kan Xiong, Timothy Blewett, Sahil Patel, Zhenyi An, Sainetra Sridhar, Ahmet Bekdemir, Douglas Shea, Ava P. Amini, Shih-Ting Wang, Jesse Kirkpatrick, Justin Rhoades, Todd R. Golub, J. Christopher Love, Viktor A. Adalsteinsson, Sangeeta N. Bhatia

**Affiliations:** Koch Institute for Integrative Cancer Research, Massachusetts Institute of Technology; Cambridge, MA, USA; Harvard-MIT Division of Health Sciences and Technology, Institute for Medical Engineering and Science, Massachusetts Institute of Technology; Cambridge, MA, USA; Broad Institute of MIT and Harvard; Cambridge, MA, USA; Department of Radiation Oncology, Massachusetts General Hospital; Boston, MA, USA; Harvard Medical School; Boston, MA, USA; Division of Pulmonary and Critical Care, Department of Medicine, Massachusetts General Hospital; Boston, MA, USA; Microsoft Research New England; Cambridge, MA, USA; Department of Chemical Engineering, Massachusetts Institute of Technology; Cambridge, MA, USA; Department of Electrical Engineering and Computer Science, Massachusetts Institute of Technology; Cambridge, MA, USA; Department of Medicine, Brigham and Women’s Hospital; Boston, MA, USA; Wyss Institute at Harvard University; Boston, USA; Howard Hughes Medical Institute; Cambridge, MA, USA

## Abstract

Liquid biopsies are enabling minimally invasive monitoring and molecular profiling of diseases across medicine, but their sensitivity remains limited by the scarcity of cell-free DNA (cfDNA) in blood. Here, we report an intravenous priming agent that is given prior to a blood draw to increase the abundance of cfDNA in circulation. Our priming agent consists of nanoparticles that act on the cells responsible for cfDNA clearance to slow down cfDNA uptake. In tumor-bearing mice, this agent increases the recovery of circulating tumor DNA (ctDNA) by up to 60-fold and improves the sensitivity of a ctDNA diagnostic assay from 0% to 75% at low tumor burden. We envision that this priming approach will significantly improve the performance of liquid biopsies across a wide range of clinical applications in oncology and beyond.
