## Supplementary material for "A nanoparticle priming agent reduces cellular uptake of cell-free DNA and enhances the sensitivity of liquid biopsies": Data S1

### Sheet: CT26_98SnvPanel
Chromosome	Start_position	Reference_Allele	Tumor_Seq_Allele2	id
chr1	20189552	T	G	chr1_20189552_T_G
chr1	43089087	T	C	chr1_43089087_T_C
chr1	63229744	T	G	chr1_63229744_T_G
chr1	173149976	A	C	chr1_173149976_A_C
chr1	176047738	T	G	chr1_176047738_T_G
chr2	55447333	A	G	chr2_55447333_A_G
chr2	76582026	A	G	chr2_76582026_A_G
chr2	76607474	A	C	chr2_76607474_A_C
chr2	85254631	A	T	chr2_85254631_A_T
chr2	128894663	T	C	chr2_128894663_T_C
chr2	149235877	T	G	chr2_149235877_T_G
chr3	53344975	A	T	chr3_53344975_A_T
chr3	55281771	A	C	chr3_55281771_A_C
chr3	114804880	A	C	chr3_114804880_A_C
chr3	118844847	A	G	chr3_118844847_A_G
chr3	151180446	A	G	chr3_151180446_A_G
chr4	28889663	T	G	chr4_28889663_T_G
chr4	52924519	A	T	chr4_52924519_A_T
chr4	53046686	T	G	chr4_53046686_T_G
chr4	56764351	A	C	chr4_56764351_A_C
chr4	65274888	A	G	chr4_65274888_A_G
chr4	95974135	T	G	chr4_95974135_T_G
chr4	123087657	T	C	chr4_123087657_T_C
chr4	142959738	A	G	chr4_142959738_A_G
chr6	18331128	T	A	chr6_18331128_T_A
chr6	29154634	T	C	chr6_29154634_T_C
chr6	56686550	T	A	chr6_56686550_T_A
chr6	57087800	A	C	chr6_57087800_A_C
chr6	57876621	A	G	chr6_57876621_A_G
chr6	58905275	T	A	chr6_58905275_T_A
chr6	59162007	A	C	chr6_59162007_A_C
chr6	64680575	A	G	chr6_64680575_A_G
chr6	65391297	A	G	chr6_65391297_A_G
chr6	78357975	T	C	chr6_78357975_T_C
chr6	85061827	A	C	chr6_85061827_A_C
chr6	113654620	T	G	chr6_113654620_T_G
chr6	122883850	T	G	chr6_122883850_T_G
chr6	136350901	A	G	chr6_136350901_A_G
chr6	146502725	T	C	chr6_146502725_T_C
chr7	11219561	A	G	chr7_11219561_A_G
chr7	49302400	A	G	chr7_49302400_A_G
chr7	53136912	T	A	chr7_53136912_T_A
chr7	74060760	A	C	chr7_74060760_A_C
chr7	93949335	A	G	chr7_93949335_A_G
chr7	111744852	A	G	chr7_111744852_A_G
chr7	113962755	T	C	chr7_113962755_T_C
chr7	132986866	T	G	chr7_132986866_T_G
chr7	142885031	T	G	chr7_142885031_T_G
chr8	25805764	A	G	chr8_25805764_A_G
chr8	41911518	T	A	chr8_41911518_T_A
chr8	64473325	A	G	chr8_64473325_A_G
chr8	107163976	T	C	chr8_107163976_T_C
chr9	14672985	T	G	chr9_14672985_T_G
chr9	21460188	A	G	chr9_21460188_A_G
chr9	38473206	A	C	chr9_38473206_A_C
chr9	38663238	T	G	chr9_38663238_T_G
chr9	38992080	T	C	chr9_38992080_T_C
chr9	42430230	A	T	chr9_42430230_A_T
chr9	57873940	T	A	chr9_57873940_T_A
chr9	75523298	T	C	chr9_75523298_T_C
chr9	106964358	T	C	chr9_106964358_T_C
chr9	113721806	T	C	chr9_113721806_T_C
chr10	7461286	T	G	chr10_7461286_T_G
chr10	33649627	T	G	chr10_33649627_T_G
chr10	88969351	T	C	chr10_88969351_T_C
chr11	9477194	T	G	chr11_9477194_T_G
chr11	23352529	A	G	chr11_23352529_A_G
chr11	73720215	A	C	chr11_73720215_A_C
chr11	76611114	T	G	chr11_76611114_T_G
chr11	78101291	T	A	chr11_78101291_T_A
chr11	109261640	T	G	chr11_109261640_T_G
chr12	72188531	T	C	chr12_72188531_T_C
chr12	87399903	A	C	chr12_87399903_A_C
chr13	19742637	T	G	chr13_19742637_T_G
chr13	69772516	T	C	chr13_69772516_T_C
chr13	70980500	A	C	chr13_70980500_A_C
chr14	23858876	A	C	chr14_23858876_A_C
chr14	27425369	T	C	chr14_27425369_T_C
chr14	44540419	T	G	chr14_44540419_T_G
chr14	60646791	T	G	chr14_60646791_T_G
chr15	5055293	T	C	chr15_5055293_T_C
chr15	6379351	A	C	chr15_6379351_A_C
chr15	11240731	T	C	chr15_11240731_T_C
chr15	99534241	A	G	chr15_99534241_A_G
chr16	19407613	A	G	chr16_19407613_A_G
chr16	45553082	T	G	chr16_45553082_T_G
chr16	57133241	A	C	chr16_57133241_A_C
chr17	12912760	A	C	chr17_12912760_A_C
chr17	34250155	A	C	chr17_34250155_A_C
chr17	36299267	A	C	chr17_36299267_A_C
chr17	65827757	A	C	chr17_65827757_A_C
chr18	22682769	A	T	chr18_22682769_A_T
chr18	37572569	T	C	chr18_37572569_T_C
chr18	44327790	T	G	chr18_44327790_T_G
chr19	11017008	A	T	chr19_11017008_A_T
chrX	71469311	T	C	chrX_71469311_T_C
chrX	72249863	T	G	chrX_72249863_T_G
chrX	148704391	A	T	chrX_148704391_A_T
